# *Butyrivibrio azoria* sp. nov., a novel cellulolytic microorganism isolated from the rumen of a Holstein dairy cow

**DOI:** 10.64898/2026.07.16.739024

**Authors:** Kayla Calapa, Jordan Embree, Rachel Bock, Jolie LoBrutto, Mallory Embree

## Abstract

This study describes the characteristics of NATIVEDY162^T^ (= JL13D10^T^ = NRRL B-68525^T^) a novel bacterium isolated from the rumen of a healthy Holstein dairy cow. NATIVEDY162^T^ was discovered to be an obligately anaerobic, slightly curved, rod that stains Gram-negative, and presents as singlets or short chains. Tests confirmed it is indole-, catalase-, oxidase-negative, and it is not motile. NATIVEDY162^T^ indicated a growth preference within the pH range of 6.5-7.5 with optimal growth at pH 7.0. Carbon panel assays found NATIVEDY162^T^ can utilize D-glucose, L-rhamnose, esculin/ferric citrate, D-lactose, and D-trehalose, whereas weak growth was observed on D-xylose and D-cellobiose. It was also capable of degrading starch and digesting both soluble and insoluble forms of cellulose, with genomic analysis providing further support by revealing a diverse array of carbohydrate-active enzymes (CAZymes) targeting starch and plant structural components like pectin and cellulose. Fermentation of glucose by NATIVEDY162^T^ resulted in the major fermentation products lactate and butyrate. Phylogenetic analysis of the 16S rRNA gene positioned NATIVEDY162^T^ in close relation to other *Butyrivibrio* species. Genome comparisons using BLAST ANI identified its closest relative as *Butyrivibrio proteoclasticus* (75.7% identity); however, the similarity did not meet the 95% threshold for species identification. Phylogenetic, genomic, and chemotaxonomic findings highlight differences between NATIVEDY162^T^ and other *Butyrivibrio* species, indicating it is a novel species. NATIVEDY162^T^ was isolated from a lactating Holstein dairy cow located in California’s San Joaquin Valley, a region rich in Portuguese influence from Azorean migrants who played a key role in the development of the California dairy industry, producing most of the state’s milk by the mid-20th century. Given this historical context, we propose the name *Butyrivibrio azoria* type strain NATIVEDY162^T^ in honor of the significant contributions of Azorean and Portuguese dairy farmers in the region.
