## Supplementary Table 2 for "*Butyrivibrio azoria* sp. nov., a novel cellulolytic microorganism isolated from the rumen of a Holstein dairy cow"

Subfam Name	Subfam Composition	Subfam EC	Substrate	HMM Length	Target Name	Target Length	i-Evalue	HMM From	HMM To	Target From	Target To	Coverage	HMM File Name
CE4_e262	CBM36:3;CBM5:1;CBM50:1;CBM6:12;CBM60:1;CBM88:1;CE4:46;GH10:1;GH11:19	3.1.1.72:5;3.2.1.8:6	xylan;-	110	WP_408069719.1	611	2.7391453259166683e-41	2	109	408	514	0.9818181818181818	dbCAN-sub
CBM36_e1	CBM36:93;CBM6:1;CE4:40;GH11:55	3.2.1.8:16	xylan	114	WP_408069719.1	611	2.425211779721889e-58	1	112	270	381	0.9824561403508772	dbCAN-sub
CBM86_e0	CBM22:6;CBM86:8;CBM9:8;GH10:8	-	xylan	98	WP_408072154.1	1335	2.0555154963737455e-43	2	98	183	282	0.9897959183673468	dbCAN-sub
CBM86_e0	CBM22:6;CBM86:8;CBM9:8;GH10:8	-	xylan	98	WP_408072154.1	1335	5.486058241420577e-42	2	98	317	417	0.9897959183673468	dbCAN-sub
CBM36_e1	CBM36:93;CBM6:1;CE4:40;GH11:55	3.2.1.8:16	xylan	114	WP_408071362.1	1357	5.553275838677351e-54	1	113	516	628	0.9912280701754386	dbCAN-sub
CBM4_e27	CBM4:33;GH16:1;GH16_3:31	-	xylan	129	WP_408070866.1	1204	2.2101997075085143e-32	2	129	823	954	0.992248062	dbCAN-sub
CBM13_e165	CBM13:52;CBM2:18;CBM35:2;CBM36:1;CBM6:17;CE0:8;GH10:13;GH30_8:12;GH43_10:1;GH43_16:17;GH98:2	3.2.1.8:3	xylan	145	WP_408071362.1	1357	2.5279001163921573e-66	1	144	1069	1212	0.993103448	dbCAN-sub
GH11_e27	CBM6:4;CE4:2;GH11:4	-	xylan	182	WP_408069719.1	611	1.7793793577368715e-92	1	181	42	222	0.9945054945054944	dbCAN-sub
GH8_e36	GH8:166	3.2.1.156:5	xylan	311	WP_408070322.1	379	1.9536851687771192e-152	2	311	54	371	0.9967845659163987	dbCAN-sub
GH120_e3	GH120:16	-	xylan	91	WP_408069912.1	665	7.41265118557369e-28	1	91	297	386	1	dbCAN-sub
CBM4_e27	CBM4:33;GH16:1;GH16_3:31	-	xylan	129	WP_408070866.1	1204	3.3133216841046117e-37	1	129	507	643	1	dbCAN-sub
GH120_e3	GH120:16	-	xylan	91	WP_408070878.1	894	4.246189499152346e-26	1	91	297	386	1	dbCAN-sub
GH10_e78	CBM22:4;CBM86:4;CBM9:10;GH10:12	3.2.1.8:2	xylan	387	WP_408072154.1	1335	1.0555011062117136e-157	1	387	449	804	1	dbCAN-sub
CBM67_e56	CBM0:6;CBM67:217;GH78:213	-	rhamnose	176	WP_408070310.1	852	3.0549372739616964e-43	1	155	111	276	0.8806818181818182	dbCAN-sub
CBM67_e41	CBM67:11;GH78:11	-	rhamnose	164	WP_408070115.1	753	3.8923670580247685e-32	1	158	10	164	0.9634146341463414	dbCAN-sub
GH25_e123	GH25:8	-	peptidoglycan	180	WP_408070513.1	468	3.415053263350179e-49	1	179	277	456	0.9944444444444444	dbCAN-sub
GH25_e440	GH25:6	-	peptidoglycan	183	WP_408070907.1	361	4.72020202018892e-87	1	183	166	348	1	dbCAN-sub
GT119_e53	GT119:95	-	peptidoglycan	350	WP_408071131.1	377	2.850909134978907e-145	1	350	23	372	1	dbCAN-sub
GT119_e30	GT119:186	-	peptidoglycan	304	WP_408071189.1	435	3.0226456941585603e-123	1	304	104	407	1	dbCAN-sub
GT119_e26	GT119:262	-	peptidoglycan	342	WP_408072192.1	399	1.506970208756474e-143	1	342	42	395	1	dbCAN-sub
GH25_e451	GH25:8	-	peptidoglycan	174	WP_408072530.1	244	5.66059778714272e-57	1	174	49	219	1	dbCAN-sub
GH31_e99	GH31:11;GH31_13:737;GH31_18:1;GH31_3:1	3.2.1.199:2	glycolipid	436	WP_408072288.1	656	2.5378017507442686e-193	2	436	209	642	0.9977064220183486	dbCAN-sub
GH166_e35	GH166:42	-	galactosaminogalactan	217	WP_408069875.1	307	1.966678316039265e-96	2	216	81	296	0.9907834101382488	dbCAN-sub
GH166_e35	GH166:42	-	galactosaminogalactan	217	WP_408070546.1	280	2.9890808153196858e-95	1	217	57	275	1	dbCAN-sub
GH32_e228	CBM66:1;GH32:6	-	fructan	282	WP_408071532.1	454	1.5591516669791084e-127	2	281	34	304	0.9929078014184396	dbCAN-sub
GH32_e213	GH32:49	-	fructan	311	WP_408071531.1	493	9.392040691963996e-155	1	311	28	336	1	dbCAN-sub
CBM50_e398	CBM50:16	-	chitin	49	WP_408071968.1	467	3.681130355372837e-18	1	48	419	466	0.979591837	dbCAN-sub
GH9_e11	CBM3:3;CBM30:18;CBM35:1;CBM44:5;GH44:5;GH9:25	3.2.1.4:2;3.2.1.151:2	cellulose;beta-glucan	436	WP_408069627.1	517	1.0873661939659298e-86	1	370	149	488	0.8486238532110092	dbCAN-sub
CBM2_e160	CBM13:11;CBM2:15;CBM36:1;CBM6:5;CBM91:1;GH10:4;GH30_8:3;GH43_10:1;GH43_16:4;GH5_4:3	-	cellulose	90	WP_408071362.1	1357	6.049700792360019e-31	3	87	1269	1352	0.9444444444444444	dbCAN-sub
CBM9_e40	CBM0:2;CBM22:5;CBM86:4;CBM9:8;GH10:8	-	cellulose	173	WP_408072154.1	1335	4.4627000221152815e-83	1	173	960	1133	1	dbCAN-sub
CBM23_e7	CBM23:5;CBM61:5;GH5:2;GH5_41:3	-	beta-mannan	163	WP_408072303.1	1552	2.2317849576933283e-38	1	163	981	1140	1	dbCAN-sub
GH130_e60	GH130:3;GH130_1:517	-	beta-mannan	313	WP_408072562.1	390	1.5487561603447006e-166	1	313	48	359	1	dbCAN-sub
GH2_e266	GH2_2:68	3.2.1.31:3	beta-glucuronan	570	WP_408070114.1	737	8.360659222931739e-257	4	570	6	559	0.9947368421052633	dbCAN-sub
GH3_e197	CBM6:1;GH3:1321;GH78:3	3.2.1.21:22;3.2.1.-:4	beta-glucan;xyloglucan	221	WP_408069840.1	756	1.7324839447593442e-110	2	221	32	251	0.995475113	dbCAN-sub
GH3_e165	GH3:569	3.2.1.21:33;3.2.1.37:3;3.2.1.-:3	beta-glucan;xylan;xyloglucan	217	WP_408071499.1	803	8.058501472300821e-98	3	216	558	766	0.9861751152073732	dbCAN-sub
GH5_e223	GH5_37:26;GH5_39:1	3.2.1.4:3;3.2.1.-:2	beta-glucan;xylan	303	WP_408069674.1	342	1.3324934237703007e-135	1	303	15	324	1	dbCAN-sub
CBM6_e6	CBM13:18;CBM2:8;CBM22:56;CBM3:3;CBM35:1;CBM36:43;CBM5:1;CBM6:625;CE0:2;GH10:5;GH43:1;GH43_10:14;GH43_16:614	3.2.1.8:3;3.2.1.55:13;3.2.1.-:2	beta-glucan;cellulose;xylan	122	WP_408071362.1	1357	1.1686513593436188e-24	1	120	370	482	0.9836065573770492	dbCAN-sub
CBM41_e0	CBM0:1;CBM20:10;CBM25:52;CBM41:1131;CBM48:1095;CBM68:2;GH13:2;GH13_14:1091;GH13_32:77;GH13_41:21	3.2.1.1:2;3.2.1.41:25;3.2.1.68:2	beta-glucan;beta-glucan;beta-glucan	98	WP_408070619.1	902	3.023462255559146e-20	2	92	41	129	0.9285714285714286	dbCAN-sub
GH3_e285	CBM6:1;GH3:534	3.2.1.21:4	beta-glucan	217	WP_408070309.1	810	1.377864192966829e-93	4	217	502	770	0.9861751152073732	dbCAN-sub
GH1_e38	GH1:305	3.2.1.21:4	beta-glucan	386	WP_408070116.1	434	6.193425844031076e-169	1	382	3	431	0.9896373056994818	dbCAN-sub
GH3_e285	CBM6:1;GH3:534	3.2.1.21:4	beta-glucan	217	WP_408071280.1	803	2.2985713410741402e-96	2	216	557	766	0.9907834101382488	dbCAN-sub
GH3_e285	CBM6:1;GH3:534	3.2.1.21:4	beta-glucan	217	WP_408072615.1	854	2.5421476665616054e-97	3	217	556	819	0.9907834101382488	dbCAN-sub
GH161_e0	GH161:116	-	beta-glucan	1057	WP_408071287.1	1038	0	5	1057	5	1037	0.9962157048249763	dbCAN-sub
GH94_e3	GH94:107	2.4.1.31:2	beta-glucan	795	WP_408071288.1	912	0	1	794	71	878	0.998742138	dbCAN-sub
CBM61_e18	CBM0:1;CBM16:1;CBM32:1;CBM50:1;CBM61:126;GH16:1;GH53:117	-	beta-galactan	140	WP_051205846.1	1018	6.625349836689391e-24	2	140	68	210	0.9928571428571428	dbCAN-sub
GH2_e197	CBM0:9;CBM13:3;CBM51:17;CBM67:1;GH2:1;GH2_10:874	3.2.1.23:2	beta-galactan	850	WP_408071366.1	1022	0	2	849	40	904	0.9976470588235294	dbCAN-sub
CBM61_e18	CBM0:1;CBM16:1;CBM32:1;CBM50:1;CBM61:126;GH16:1;GH53:117	-	beta-galactan	140	WP_051205846.1	1018	8.473670102449842e-38	1	140	741	883	1	dbCAN-sub
GH95_e26	CBM0:1;CBM13:31;CBM2:27;CBM32:15;CBM47:2;CBM51:59;CBM6:1;CBM66:1;CBM84:1;CBM92:1;CE20:1;CE6:10;GH1:38;GH110:1;GH29:5;GH43_18:1;GH95:2650	3.2.1.63:3	beta-fucosides	728	WP_408072139.1	898	9.831367171621633e-259	4	713	3	803	0.9752747252747253	dbCAN-sub
GT122_e143	GT122:7	-	bacterial outer membrane (OM) polysaccharides	300	WP_408070019.1	386	2.0364289556605964e-135	2	300	51	355	0.9966666666666668	dbCAN-sub
GT131_e4	GT131:21	-	bacterial outer membrane (OM) polysaccharides	421	WP_408070391.1	435	3.977904827438188e-71	1	420	5	420	0.997624703	dbCAN-sub
GH53_e29	GH53:22	-	arabinogalactan	334	WP_408072393.1	343	2.1295594889909505e-129	1	309	8	312	0.9251497005988024	dbCAN-sub
GH53_e30	CBM0:2;CBM50:1;CBM61:125;GH53:255	3.2.1.89:2	arabinogalactan	364	WP_051205846.1	1018	1.0648157277109575e-148	1	363	275	649	0.9972527472527472	dbCAN-sub
GH42_e17	GH42:218	3.2.1.23:9	arabinogalactan	371	WP_408069885.1	676	2.3241396396832772e-196	1	370	15	387	0.9973045822102424	dbCAN-sub
GH53_e14	CBM5:2;CBM50:1;CBM61:146;GH43_22:2;GH53:472	3.2.1.89:16	arabinogalactan	365	WP_408072464.1	435	2.5792422429476907e-157	1	365	63	426	1	dbCAN-sub
GH51_e19	GH51:1620	3.2.1.55:26	arabinan	486	WP_408071493.1	506	5.9119711956881285e-226	2	485	6	502	0.9958847736625516	dbCAN-sub
GH43_e431	CBM13:1;CBM42:2;GH43:1;GH43_26:1457	3.2.1.-:2	arabinan	302	WP_408071490.1	318	2.403367879049644e-138	2	302	11	313	0.9966887417218544	dbCAN-sub
GH51_e65	GH51:16;GH51_1:1722;GH51_14:1	3.2.1.55:10	arabinan	495	WP_408069821.1	532	2.6645811583921984e-155	2	495	8	528	0.997979798	dbCAN-sub
GH146_e23	CBM6:1;GH146:35	-	arabinan	497	WP_408072152.1	650	2.244777500970743e-202	2	497	13	561	0.9979879275653925	dbCAN-sub
GH78_e0	GH78:1070	3.2.1.40:3	alpha-rhamnoside	452	WP_408070246.1	513	2.919759448312211e-189	1	452	53	505	1	dbCAN-sub
GH13_e486	AA3_2:2;GH13:411;GH13_10:1;GH13_17:1;GH13_23:147;GH13_29:305;GH13_31:12637;GH13_36:9;GH13_40:1283;GT4:1	2.4.1.161:3;2.4.1.-:2;3.2.1.1:3;3.2.1.10:26;3.2.1.20:21;3.2.1.70:2;3.2.1.-:8;5.4.99.11:31	alpha-glucan;alpha-glucan;alpha-glucan;alpha-glucan;alpha-glucan;alpha-glucan;alpha-glucan;sucrose	350	WP_408070334.1	600	5.61940660580132e-141	3	349	32	372	0.9914285714285714	dbCAN-sub
CBM48_e14	CBM0:1;CBM20:10;CBM25:49;CBM41:557;CBM48:1141;CBM68:8;GH13:12;GH13_14:1123;GH13_32:70;GH13_41:25;GH13_42:1	3.2.1.1:4;3.2.1.41:14;3.2.1.68:2;3.2.1.-:2	alpha-glucan;alpha-glucan;alpha-glucan;-	87	WP_408070619.1	902	1.6570509017214172e-25	2	85	245	330	0.9655172413793104	dbCAN-sub
CBM48_e134	CBM48:9247;GH13:4;GH13_10:1;GH13_16:1;GH13_38:1;GH13_8:2;GH13_9:9218;GH57_2:1;GH77:15	2.4.1.18:4	alpha-glucan	95	WP_408069763.1	672	1.6533117979132437e-21	2	81	26	116	0.8421052631578947	dbCAN-sub
CBM48_e98	CBM48:9956;GH13:12;GH13_10:1;GH13_11:9939;GH13_14:2;GH13_26:1;GH13_48:1;GH77:19	3.2.1.68:3	alpha-glucan	101	WP_408071257.1	702	4.8864281436334675e-23	10	98	30	124	0.8811881188118812	dbCAN-sub
CBM48_e134	CBM48:9247;GH13:4;GH13_10:1;GH13_16:1;GH13_38:1;GH13_8:2;GH13_9:9218;GH57_2:1;GH77:15	2.4.1.18:4	alpha-glucan	95	WP_408071231.1	853	1.2609779255968506e-22	2	86	127	222	0.8947368421052632	dbCAN-sub
CBM48_e98	CBM48:9956;GH13:12;GH13_10:1;GH13_11:9939;GH13_14:2;GH13_26:1;GH13_48:1;GH77:19	3.2.1.68:3	alpha-glucan	101	WP_408069854.1	690	1.212205253957729e-21	6	97	22	120	0.9108910891089108	dbCAN-sub
CBM26_e0	CBM13:3;CBM20:5;CBM25:17;CBM26:443;CBM74:12;GH13:4;GH13_28:427	3.2.1.1:20	alpha-glucan	70	WP_408070758.1	1288	3.686816297264505e-17	2	67	959	1028	0.9428571428571428	dbCAN-sub
CBM26_e8	CBM13:9;CBM20:3;CBM25:40;CBM26:197;CBM74:9;GH13_28:188;GH13_42:13	3.2.1.1:3	alpha-glucan	71	WP_408070758.1	1288	2.3766607147367496e-17	1	69	859	923	0.971830986	dbCAN-sub
GH13_e442	CBM0:758;CBM48:20064;GH13:10;GH13_10:1;GH13_8:2;GH13_9:20977;GH77:33;GT5:1	2.4.1.18:42	alpha-glucan	301	WP_408071231.1	853	4.92271485993994e-116	1	296	280	573	0.9833887043189368	dbCAN-sub
GH13_e48	CBM48:2815;GH13:34;GH13_10:3;GH13_11:2996;GH77:23	3.2.1.68:15	alpha-glucan	359	WP_408069854.1	690	4.6929956133404294e-126	3	357	181	530	0.9888579387186628	dbCAN-sub
CBM34_e6	CBM34:7;GH13_21:7	-	alpha-glucan	90	WP_408070763.1	614	8.713286492406502e-19	1	89	22	110	0.9888888888888888	dbCAN-sub
CBM34_e18	CBM34:90;GH13:88;GH13_34:1;GH13_39:1	-	alpha-glucan	90	WP_408072219.1	700	5.434219601709772e-21	2	90	20	114	0.9888888888888888	dbCAN-sub
GH13_e48	CBM48:2815;GH13:34;GH13_10:3;GH13_11:2996;GH77:23	3.2.1.68:15	alpha-glucan	359	WP_408071257.1	702	1.2133421673935901e-153	2	357	181	537	0.9916434540389972	dbCAN-sub
GH77_e51	GH77:800;GT35:3	-	alpha-glucan	479	WP_408070362.1	511	3.673016747977835e-229	1	478	15	502	0.9979123173277662	dbCAN-sub
GH77_e51	GH77:800;GT35:3	-	alpha-glucan	479	WP_408070825.1	507	2.520432972387333e-206	1	478	9	488	0.9979123173277662	dbCAN-sub
GH13_e442	CBM0:758;CBM48:20064;GH13:10;GH13_10:1;GH13_8:2;GH13_9:20977;GH77:33;GT5:1	2.4.1.18:42	alpha-glucan	301	WP_408069763.1	672	4.702952762540344e-153	1	301	182	482	1	dbCAN-sub
GH13_e315	CBM0:1;CBM20:12;CBM26:2;CBM41:1385;CBM48:2381;CBM68:8;GH13:26;GH13_14:2874;GT35:1	3.2.1.41:10	alpha-glucan	310	WP_408070619.1	902	5.627563964168068e-132	1	310	407	717	1	dbCAN-sub
GH13_e42	CBM26:4;GH13:1;GH13_28:5	3.2.1.1:2	alpha-glucan	308	WP_408070758.1	1288	1.9448907599556544e-130	1	308	200	515	1	dbCAN-sub
CBM34_e24	CBM34:41;GH13_20:41	-	alpha-glucan	126	WP_408071048.1	589	1.3220937828590235e-60	1	126	6	131	1	dbCAN-sub
GH36_e53	GH36:36	3.2.1.22:5	alpha-galactan	688	WP_408070552.1	796	3.7945520337094612e-292	12	684	1	708	0.9781976744186046	dbCAN-sub
GH36_e73	CBM51:1;GH36:1777	3.2.1.22:3	alpha-galactan	696	WP_408072557.1	725	3.608950460654017e-277	2	695	13	705	0.9971264367816092	dbCAN-sub
GH36_e73	CBM51:1;GH36:1777	3.2.1.22:3	alpha-galactan	696	WP_408070860.1	737	3.8285747107760905e-301	1	695	12	708	0.9985632183908046	dbCAN-sub
GH16_e336	CBM4:32;GH16:2;GH16_3:31	-	-	238	WP_408070866.1	1204	4.767892515311285e-89	45	238	277	475	0.8151260504201681	dbCAN-sub
GT4_e7082	GT4:6	-	-	118	WP_408069557.1	513	1.3940272586204263e-31	22	118	339	435	0.8220338983050848	dbCAN-sub
GT2	-	-	-	276	WP_408070337.1	553	7.24146588663153e-39	1	230	102	387	0.8333333333333334	dbCAN-sub
GT2	-	-	-	255	WP_408069568.1	1176	3.576221482928892e-75	3	226	882	1118	0.8784313725490196	dbCAN-sub
GT2	-	-	-	171	WP_408069577.1	608	6.3346480706478385e-56	1	151	117	271	0.8830409356725146	dbCAN-sub
GH31_e153	CBM25:1;GH31:2;GH31_1:1;GH31_4:39	-	-	431	WP_408072138.1	927	1.8407721300682703e-106	2	383	270	723	0.8863109048723898	dbCAN-sub
GT2	-	-	-	167	WP_408071424.1	311	9.394284427988818e-52	1	150	12	174	0.8982035928143712	dbCAN-sub
GT2	-	-	-	235	WP_408069578.1	337	1.5921955889501398e-51	1	215	4	233	0.9148936170212766	dbCAN-sub
GT2	-	-	-	227	WP_408069572.1	991	6.520181954916621e-69	2	213	326	558	0.933920705	dbCAN-sub
GT4_e1150	GT4:7	-	-	154	WP_408070022.1	379	9.258277750302576e-57	3	146	133	276	0.935064935	dbCAN-sub
GT14_e1	GT14:54	-	-	247	WP_408071412.1	326	8.819748470787355e-54	1	231	12	254	0.9352226720647774	dbCAN-sub
GT4_e8643	GT4:7	-	-	131	WP_408069593.1	458	1.667211857208184e-31	2	125	197	332	0.9465648854961832	dbCAN-sub
GT4_e7406	GT4:6	-	-	132	WP_408072113.1	410	1.02258335111234e-52	3	127	201	326	0.946969697	dbCAN-sub
GT2	-	-	-	171	WP_408070093.1	687	5.2722061007477454e-62	1	162	122	284	0.9473684210526316	dbCAN-sub
GT2	-	-	-	123	WP_408071436.1	366	5.975718250687149e-45	1	117	6	126	0.951219512	dbCAN-sub
GT2	-	-	-	129	WP_408070390.1	327	9.6879723109108e-44	1	123	7	130	0.9534883720930232	dbCAN-sub
GT4_e3584	GT4:10	-	-	151	WP_408072110.1	417	4.0400811802319954e-50	1	144	226	377	0.9536423841059604	dbCAN-sub
CE1_e22	CE1:4	-	-	181	WP_408072493.1	660	7.536330406590406e-25	5	177	422	637	0.9558011049723756	dbCAN-sub
GT4_e3261	GT4:14	-	-	148	WP_408072137.1	372	5.16827737716621e-41	2	143	193	335	0.9594594594594594	dbCAN-sub
GT2	-	-	-	193	WP_408070015.1	257	7.194582304634233e-59	1	187	12	198	0.9689119170984456	dbCAN-sub
GH5_e643	CBM0:1;CBM23:2;CBM61:1;CBM66:1;GH5:1;GH5_41:10	-	-	259	WP_408070476.1	617	3.0774457207727146e-72	6	256	35	313	0.9691119691119692	dbCAN-sub
GH5_e643	CBM0:1;CBM23:2;CBM61:1;CBM66:1;GH5:1;GH5_41:10	-	-	259	WP_408072303.1	1552	4.2650083707818223e-73	6	256	68	343	0.9691119691119692	dbCAN-sub
GT2	-	-	-	198	WP_408069568.1	1176	4.776364345378161e-53	1	192	585	785	0.9696969696969696	dbCAN-sub
GT2	-	-	-	141	WP_408069562.1	335	5.869258622394267e-57	1	137	5	150	0.9716312056737588	dbCAN-sub
GT4_e672	GT4:29	-	-	149	WP_408069926.1	389	1.565512178764696e-46	2	146	202	348	0.9731543624161074	dbCAN-sub
CE1_e22	CE1:4	-	-	181	WP_408072628.1	778	1.640420220000133e-45	4	180	562	766	0.9779005524861878	dbCAN-sub
GH2_e128	GH2:126	-	-	555	WP_408069945.1	644	5.6794988332323224e-207	2	544	43	637	0.9783783783783784	dbCAN-sub
GT4_e8324	GT2:16;GT4:48	-	-	140	WP_408069572.1	991	4.5343491802860354e-49	2	138	821	955	0.9785714285714284	dbCAN-sub
GT11_e40	GT11:171;GT2:1;GT6:2	-	-	283	WP_408072106.1	289	2.965377835617719e-85	1	277	2	282	0.978798587	dbCAN-sub
GT4_e7522	GT4:107	-	-	147	WP_408072117.1	367	2.3696124118050573e-49	3	146	188	335	0.979591837	dbCAN-sub
GH38_e61	GH38:1210	-	-	255	WP_408071707.1	1039	1.0037109910328528e-100	2	251	261	510	0.9803921568627452	dbCAN-sub
GT2	-	-	-	158	WP_408069572.1	991	3.50437323129654e-51	1	155	74	227	0.981012658	dbCAN-sub
GT1_e1161	GT1:138	-	-	112	WP_408071371.1	194	1.1824538036667752e-41	1	110	2	110	0.9821428571428572	dbCAN-sub
GT17_e11	CBM47:1;GT17:17;GT2:1;GT4:1	-	-	230	WP_408069961.1	319	2.3432751016880462e-54	2	227	2	259	0.982608696	dbCAN-sub
GH20_e233	GH20:6	-	-	309	WP_408072614.1	546	3.0527827019250476e-167	3	306	7	318	0.9838187702265372	dbCAN-sub
GT2	-	-	-	135	WP_408069560.1	271	1.7584456540739627e-53	2	134	15	150	0.9851851851851852	dbCAN-sub
GT2	-	-	-	141	WP_408071383.1	322	3.7969989532958256e-52	1	139	9	147	0.9858156028368794	dbCAN-sub
GT4_e8086	GT26:1;GT4:122	-	-	146	WP_408071414.1	383	4.764083597023984e-61	1	144	199	342	0.9863013698630136	dbCAN-sub
GT4_e2216	GT4:26	-	-	146	WP_408071427.1	396	2.8581408370961903e-55	3	146	220	364	0.9863013698630136	dbCAN-sub
GT4_e8206	GT4:8	-	-	148	WP_408070333.1	533	4.078269083349868e-68	1	146	203	382	0.9864864864864864	dbCAN-sub
GH3_e286	GH3:515	-	-	224	WP_408071279.1	751	1.8463565814936313e-106	3	223	75	294	0.9866071428571428	dbCAN-sub
GT2	-	-	-	154	WP_408070095.1	470	1.8239086811819743e-68	1	152	79	238	0.987012987	dbCAN-sub
GT32_e335	GT32:133	-	-	77	WP_408071408.1	277	4.4034716707693435e-35	2	77	27	103	0.987012987	dbCAN-sub
GT4_e6379	GT4:7	-	-	154	WP_408072112.1	364	6.690617331188351e-61	2	153	183	334	0.987012987	dbCAN-sub
GT2	-	-	-	157	WP_408069585.1	242	4.6026228203847673e-66	1	155	12	168	0.9872611464968152	dbCAN-sub
GT2	-	-	-	165	WP_408072107.1	347	2.2832163389937728e-46	2	164	22	192	0.987878788	dbCAN-sub
GH115_e3	GH115:39	-	-	702	WP_408070061.1	1170	4.002957893416413e-268	7	700	7	908	0.9886039886039886	dbCAN-sub
CE1_e22	CE1:4	-	-	181	WP_408071326.1	378	2.1629450073826536e-66	2	180	135	359	0.988950276	dbCAN-sub
CE1_e22	CE1:4	-	-	181	WP_408072628.1	778	1.0742529984066592e-35	3	181	166	362	0.988950276	dbCAN-sub
GT2	-	-	-	101	WP_408070020.1	316	2.686000846725054e-40	1	100	7	151	0.99009901	dbCAN-sub
CE2_e56	CE2:13	-	-	228	WP_408072335.1	349	3.7440836414258276e-96	2	227	130	340	0.9912280701754386	dbCAN-sub
GH27_e67	CBM13:10;CBM51:22;GH27:257	-	-	239	WP_408071580.1	440	1.2860380744966897e-89	1	237	166	412	0.991631799	dbCAN-sub
GT2	-	-	-	123	WP_408072235.1	350	2.7172616959681765e-42	1	122	8	144	0.991869919	dbCAN-sub
GT2	-	-	-	125	WP_408069563.1	351	6.228020981349929e-50	1	124	5	131	0.992	dbCAN-sub
GT2	-	-	-	130	WP_408071403.1	328	4.110407661019403e-55	1	129	7	133	0.9923076923076924	dbCAN-sub
GT2	-	-	-	130	WP_408071426.1	322	3.286819745442023e-48	1	129	6	134	0.9923076923076924	dbCAN-sub
GT4_e2647	GT4:7	-	-	132	WP_408069592.1	376	7.624249075467762e-54	2	132	197	327	0.9924242424242424	dbCAN-sub
GT2	-	-	-	133	WP_408070085.1	308	2.0065071426445032e-72	1	132	5	135	0.9924812030075189	dbCAN-sub
GT2	-	-	-	133	WP_408070646.1	341	6.858026782285241e-57	1	132	5	138	0.9924812030075189	dbCAN-sub
GT4_e6720	GT4:24	-	-	137	WP_408071431.1	368	2.5831386253948115e-62	1	136	189	324	0.9927007299270072	dbCAN-sub
GH18_e655	GH18:95	-	-	286	WP_408069541.1	571	4.125037917570512e-123	2	285	275	557	0.993006993	dbCAN-sub
GH13_e425	GH13:284	-	-	288	WP_408070603.1	577	4.1314886451599664e-142	3	288	39	325	0.9930555555555556	dbCAN-sub
GH13_e79	GH13:41	-	-	290	WP_408071895.1	426	1.242292192165257e-148	2	289	26	313	0.993103448	dbCAN-sub
GT28_e189	GT28:1228	-	-	149	WP_408069717.1	355	5.370004341758725e-61	1	148	189	336	0.9932885906040269	dbCAN-sub
GT4_e7141	GT4:9	-	-	149	WP_408070021.1	447	4.37030957163303e-60	1	148	239	404	0.9932885906040269	dbCAN-sub
GT2	-	-	-	149	WP_408071407.1	323	3.1221199873444147e-56	1	148	4	163	0.9932885906040269	dbCAN-sub
GH43_e351	GH43:2;GH43_35:75	-	-	301	WP_408072504.1	477	5.9293276654037474e-148	1	299	9	309	0.9933554817275748	dbCAN-sub
GH43_e522	CBM0:3;CBM1:9;CBM13:29;CBM2:5;CBM22:27;CBM35:2;CBM36:47;CBM6:406;CBM91:16;CE6:1;GH10:2;GH43:7;GH43_10:15;GH43_16:493;GH43_22:12	-	-	308	WP_408071362.1	1357	1.3631000293764765e-137	1	306	42	346	0.9935064935064936	dbCAN-sub
GT2	-	-	-	155	WP_408070072.1	311	1.7796338149435438e-79	1	154	6	159	0.9935483870967742	dbCAN-sub
GT2	-	-	-	161	WP_408071409.1	319	2.5645296685938625e-58	1	160	5	168	0.9937888198757764	dbCAN-sub
GT2	-	-	-	166	WP_408071380.1	338	2.192641108072249e-39	1	165	5	170	0.993975904	dbCAN-sub
GT2	-	-	-	169	WP_408071204.1	331	1.4126224827566878e-77	1	168	9	176	0.9940828402366864	dbCAN-sub
CE1_e22	CE1:4	-	-	181	WP_408072272.1	282	1.4462934553318456e-27	1	180	40	270	0.994475138	dbCAN-sub
GH13_e488	CBM48:1;GH13:2;GH13_11:4	-	-	191	WP_408071119.1	653	4.74415095317529e-101	2	191	288	476	0.9947643979057592	dbCAN-sub
GH2_e208	GH2:1;GH2_1:306;GH2_7:1	-	-	584	WP_408072402.1	793	1.0558722492095164e-187	4	584	9	585	0.9948630136986302	dbCAN-sub
GH3_e416	GH3:7	-	-	208	WP_408071458.1	691	2.8344474196148103e-129	2	208	69	275	0.9951923076923076	dbCAN-sub
GT111_e37	GT111:63;GT8:1	-	-	215	WP_408072097.1	269	8.363256348767482e-94	1	214	6	222	0.9953488372093025	dbCAN-sub
GH3_e421	CBM6:2;CBM91:3;GH3:258	-	-	218	WP_408070800.1	932	4.728853130030649e-105	2	218	516	733	0.9954128440366972	dbCAN-sub
GH3_e346	GH3:7	-	-	221	WP_408070650.1	428	1.4300076079544482e-84	1	220	174	380	0.995475113	dbCAN-sub
GH31_e0	GH31:1262	-	-	454	WP_408069877.1	684	7.73906967756605e-212	1	452	231	684	0.9955947136563876	dbCAN-sub
GH3_e259	GH3:33	-	-	232	WP_408071790.1	689	1.7921303233868665e-109	2	232	184	414	0.9956896551724138	dbCAN-sub
GH31_e131	GH31:2;GH31_1:118	-	-	481	WP_408070792.1	635	1.0238068415115951e-253	1	479	133	611	0.9958419958419958	dbCAN-sub
GH3_e287	GH3:141	-	-	264	WP_408071549.1	737	3.543666274972293e-118	2	264	149	408	0.9962121212121212	dbCAN-sub
GH78_e83	GH78:23	-	-	540	WP_408070310.1	852	1.3553559677513427e-222	2	539	313	847	0.9962962962962963	dbCAN-sub
GT11_e93	GT11:6	-	-	287	WP_408072098.1	304	2.4559808916644747e-117	1	286	1	291	0.9965156794425089	dbCAN-sub
GT2	-	-	-	307	WP_408071199.1	1076	1.3078228662959174e-146	1	306	507	819	0.996742671	dbCAN-sub
GH43_e683	CBM13:2;CBM42:2;CBM6:1;GH43:11;GH43_1:1727;GH43_16:1;GH43_2:1;GH43_29:3;GH43_32:2;GH43_33:1;GH43_34:4	-	-	312	WP_408069826.1	325	2.0777020356611755e-154	1	311	6	315	0.9967948717948718	dbCAN-sub
GH13_e37	CBM34:5;GH13_21:9	-	-	326	WP_408070763.1	614	1.1123488225801845e-137	1	325	181	487	0.9969325153374232	dbCAN-sub
GH10_e73	CBM13:4;CBM2:4;CBM36:1;CBM6:2;CE0:1;GH10:24;GH43_16:2	-	-	338	WP_408071362.1	1357	5.5070633379884146e-167	2	338	673	1013	0.9970414201183432	dbCAN-sub
GH43_e557	CBM1:4;GH43:4;GH43_4:80	-	-	345	WP_408071489.1	530	1.7700284685635396e-166	1	344	62	406	0.9971014492753624	dbCAN-sub
GT35_e0	GH13_39:1;GH77:18;GT35:17024	2.4.1.1:156	-	713	WP_408070406.1	769	4.787133587772165e-258	2	712	94	768	0.9971949509116408	dbCAN-sub
GH115_e7	CBM9:1;GH115:533	-	-	718	WP_408070838.1	964	3.583626967031555e-234	2	717	4	950	0.9972144846796658	dbCAN-sub
GH31_e150	GH31:24;GH31_15:2;GH31_19:1;GH31_20:1;GH31_4:1385;GH31_5:1;GH72:1	-	-	451	WP_408069423.1	657	1.3481198552960522e-197	1	450	199	649	0.9977827050997784	dbCAN-sub
GT5_e55	GH57:1;GT5:542	-	-	471	WP_408071051.1	481	3.4286756325813395e-225	1	470	3	476	0.9978768577494692	dbCAN-sub
GH2_e174	CBM13:5;CBM67:2;GH2:1;GH2_5:327	-	-	535	WP_408071029.1	830	2.2914035548082773e-230	2	535	6	560	0.9981308411214952	dbCAN-sub
GH43_e251	GH43_27:8	-	-	301	WP_408069422.1	533	1.1376758785908663e-136	1	301	209	509	1	dbCAN-sub
GT4_e2972	GT4:13	-	-	141	WP_408069558.1	391	2.070996251178693e-56	1	141	219	359	1	dbCAN-sub
GT2	-	-	-	155	WP_408069565.1	306	4.641656088138685e-75	1	155	5	159	1	dbCAN-sub
GT35_e0	GH13_39:1;GH77:18;GT35:17024	2.4.1.1:156	-	713	WP_408069629.1	826	0	1	713	97	819	1	dbCAN-sub
GH3_e413	GH3:126	-	-	221	WP_408069886.1	712	8.67597594797696e-107	1	221	38	258	1	dbCAN-sub
GH27_e98	GH27:9	-	-	244	WP_408069889.1	599	2.1504070947749948e-125	1	244	333	572	1	dbCAN-sub
GT11_e89	GT11:6	-	-	245	WP_408069958.1	348	8.459437384978822e-131	1	245	11	257	1	dbCAN-sub
GT2	-	-	-	138	WP_408069960.1	375	7.582325101106132e-57	1	138	4	190	1	dbCAN-sub
GT2	-	-	-	163	WP_408070014.1	310	3.220674403933318e-73	1	163	5	169	1	dbCAN-sub
GT2	-	-	-	118	WP_408070036.1	350	2.970020930074282e-63	1	118	4	123	1	dbCAN-sub
GT100_e21	GT100:6	-	-	217	WP_408070037.1	379	4.6245653689251845e-121	1	217	122	342	1	dbCAN-sub
GT2	-	-	-	158	WP_408070044.1	316	3.222191298269971e-79	1	158	7	164	1	dbCAN-sub
GT26_e336	GT26:27;GT4:1	-	-	171	WP_408070049.1	520	7.089247646932093e-77	1	171	333	503	1	dbCAN-sub
GH105_e96	GH105:5	-	-	283	WP_408070062.1	392	1.5233224148261362e-127	1	283	57	366	1	dbCAN-sub
GT2	-	-	-	162	WP_408070092.1	694	1.699873125524553e-77	1	162	252	419	1	dbCAN-sub
GT2	-	-	-	219	WP_408070093.1	687	5.993366985474822e-79	1	219	391	625	1	dbCAN-sub
GT2	-	-	-	172	WP_408070096.1	327	5.908236776451246e-68	1	172	6	183	1	dbCAN-sub
GT2	-	-	-	174	WP_408070099.1	309	4.8425916573054135e-76	1	174	5	177	1	dbCAN-sub
GH78_e138	GH78:21	-	-	532	WP_408070115.1	753	7.4556016931846176e-267	1	532	204	738	1	dbCAN-sub
GH127_e14	GH127:1028	-	-	547	WP_408070119.1	646	3.3115493986882883e-220	1	547	13	555	1	dbCAN-sub
GH9_e34	GH9:21	-	-	441	WP_408070183.1	530	3.1783834688822114e-194	1	441	86	524	1	dbCAN-sub
GT2	-	-	-	136	WP_408070343.1	348	9.457089739829573e-52	1	136	5	143	1	dbCAN-sub
GT2	-	-	-	130	WP_408070387.1	247	7.601539058621925e-49	1	130	9	140	1	dbCAN-sub
GT2	-	-	-	133	WP_408070388.1	291	1.9708026696996456e-68	1	133	6	138	1	dbCAN-sub
GH43_e469	CBM1:12;CBM13:22;CBM2:29;CBM22:15;CBM42:17;CBM6:528;CBM9:1;CBM91:3;GH30_10:1;GH43:6;GH43_10:3;GH43_16:13;GH43_22:1;GH43_29:818;GH43_34:2;GH97:1	-	-	279	WP_408070417.1	309	2.070636641733421e-128	1	279	10	296	1	dbCAN-sub
CE4_e705	CE4:14	-	-	105	WP_408070660.1	348	2.418310702477705e-50	1	105	142	246	1	dbCAN-sub
GH31_e77	GH31:697	-	-	426	WP_408070764.1	806	1.777249938529395e-198	1	426	161	591	1	dbCAN-sub
GH13_e204	CBM34:13;GH13:1;GH13_20:15	-	-	300	WP_408071048.1	589	9.4373323637968e-150	1	300	179	478	1	dbCAN-sub
GH5_e522	GH5:1;GH5_2:13;GT2:9	-	-	234	WP_408071199.1	1076	2.8678021887937563e-120	1	234	61	295	1	dbCAN-sub
GH5_e555	GH5_4:7	-	-	255	WP_408071391.1	362	4.83706706422442e-128	1	255	74	328	1	dbCAN-sub
GH5_e555	GH5_4:7	-	-	255	WP_408071395.1	519	3.128646638782048e-130	1	255	238	490	1	dbCAN-sub
GT2	-	-	-	115	WP_408071429.1	295	1.39378835082614e-53	1	115	4	118	1	dbCAN-sub
GH13_e162	GH13_36:14	-	-	322	WP_408071475.1	549	5.600763135810231e-147	1	322	53	383	1	dbCAN-sub
GH13_e410	CBM58:1;GH13:48;GH13_36:1;GH13_44:539	-	-	338	WP_408071701.1	513	7.330630669114852e-166	1	338	28	366	1	dbCAN-sub
GH2_e152	GH2:93	-	-	549	WP_408071708.1	597	1.6929750411668457e-258	1	549	15	570	1	dbCAN-sub
GH35_e59	GH35:16	-	-	344	WP_408071763.1	777	1.513261519341829e-190	1	344	15	362	1	dbCAN-sub
GH13_e410	CBM58:1;GH13:48;GH13_36:1;GH13_44:539	-	-	338	WP_408071900.1	522	2.8853221156581845e-163	1	338	27	362	1	dbCAN-sub
GT51_e43	GT51:83	-	-	182	WP_408071981.1	945	8.166553675907356e-87	1	182	83	265	1	dbCAN-sub
GT2	-	-	-	121	WP_408072102.1	342	1.0934453548117023e-54	1	121	7	129	1	dbCAN-sub
GT4_e6515	GT4:6	-	-	107	WP_408072114.1	425	5.392140259033401e-42	1	107	222	339	1	dbCAN-sub
GH2_e156	GH2:10;GH2_1:1	-	-	598	WP_408072140.1	827	0	1	598	3	607	1	dbCAN-sub
GH13_e481	CBM34:109;GH13:123;GH13_39:2	-	-	382	WP_408072219.1	700	7.856369376632769e-209	1	382	178	558	1	dbCAN-sub
GH26_e184	GH26:7	-	-	308	WP_408072556.1	327	1.734795265046417e-170	1	308	10	316	1	dbCAN-sub
